# Juvenile niches select between two distinct development trajectories and symbiosis modes in vent shrimps

**DOI:** 10.1101/2023.07.02.547428

**Authors:** Pierre Methou, Marion Guéganton, Jonathan T. Copley, Hiromi Kayama Watanabe, Florence Pradillon, Marie-Anne Cambon-Bonavita, Chong Chen

## Abstract

Most animal species have a singular developmental pathway and adult ecology, but developmental plasticity is well-known in some like honeybees where castes display profoundly different morphology and ecology. An intriguing case is the Atlantic deep-sea hydrothermal vent shrimp *Rimicaris hybisae/chacei* that share dominant COI haplotypes but develops into either the symbiont-reliant *hybisae* with a hypertrophied head chamber (in the Mid-Cayman Spreading Centre) or the mixotrophic *chacei* with a narrow head chamber (on the Mid-Atlantic Ridge). Here, we use X-ray micro-computed tomography and fluorescent *in situ* hybridization to show that key anatomical shifts in both occur between the juvenile-subadult transition, when those developing into *hybisae* have fully established symbiosis but not *chacei*. On the Mid-Atlantic Ridge the diet of *R. chacei* has been hypothetically linked to competition with the obligatorily symbiotic congener *R. exoculata*, and we find anatomical evidences that *R. exoculata* is indeed better adapted for symbiosis – suggesting the *chacei* morph could be an adaptation to prevent competitive exclusion. Our results suggest that the two distinct development trajectories are likely selected according to the diet available to the juveniles, determined by whether energetically sufficient symbiont colonisation has occurred before reaching subadult stage.
