## Supplementary material for "Juvenile niches select between two distinct development trajectories and symbiosis modes in vent shrimps": Table S1

### Sheet: Feuil1
Expedition	Dive	Collection_date	Storage	Region	Vent_field	Latitude	Longitude	Depth	SampleID	Alvinocaridid_species	Life_stage	Size (CL in mm)	MicroCT_analysis	Dissection	FISH_analysis
YK13-05	6k#1353	2013-06-25	Formalin	Mid Cayman Rise	Von Damm	18° 22.5904 N	81° 47.8902 W	2299	Rhyb_JuvVD	Rimicaris hybisae	Juvenile A	4.2	✔	✔
JC82	Div#198	2013-02-10	Formalin	Mid Cayman Rise	Von Damm	18° 22.587 N	81° 47.887 W	2310	Rhyb_JuvJC	Rimicaris hybisae	Juvenile A	4.1	✔	✔
YK13-05	6k#1353	2013-06-25	2x PBS/Ethanol	Mid Cayman Rise	Von Damm	18° 22.5904 N	81° 47.8902 W	2299	Rhyb_Ebi2	Rimicaris hybisae	Subadult	6.7			✔
YK13-05	6k#1353	2013-06-25	2x PBS/Ethanol	Mid Cayman Rise	Von Damm	18° 22.5904 N	81° 47.8902 W	2299	Rhyb_Ebi3	Rimicaris hybisae	Subadult	5.3			✔
YK13-05	6k#1350	2013-06-22	Ethanol	Mid Cayman Rise	Beebe	18° 32.7541 N	81° 43.0885 W	4967	Rhyb_Sub	Rimicaris hybisae	Subadult	5.1	✔	✔
YK13-05	6k#1350	2013-06-22	Ethanol	Mid Cayman Rise	Beebe	18° 32.7541 N	81° 43.0885 W	4967	Rhyb_SubBb	Rimicaris hybisae	Subadult	5.0	✔	✔
YK13-05	6k#1353	2013-06-25	Formalin	Mid Cayman Rise	Von Damm	18° 22.5904 N	81° 47.8902 W	2299	Rhyb_SubVD	Rimicaris hybisae	Subadult	6.4	✔	✔
JC82	Div#207	2013-02-24	Formalin	Mid Cayman Rise	Beebe	18° 32.829 N	81° 43.099 W	4987	Rhyb_Sub4	Rimicaris hybisae	Subadult	4.5		✔
JC82	Div#207	2013-02-24	Formalin	Mid Cayman Rise	Beebe	18° 32.829 N	81° 43.099 W	4987	Rhyb_Sub5	Rimicaris hybisae	Subadult	5.2		✔
YK13-05	6k#1350	2013-06-22	Ethanol	Mid Cayman Rise	Beebe	18° 32.7541 N	81° 43.0885 W	4967	Rhyb_sAd	Rimicaris hybisae	Small Adult	8.4	✔
YK13-05	6k#1350	2013-06-22	Formalin	Mid Cayman Rise	Beebe	18° 32.7541 N	81° 43.0885 W	4967	Rhyb_sAdCL8	Rimicaris hybisae	Small Adult	7.8	✔
YK13-05	6k#1351	2013-06-23	Formalin	Mid Cayman Rise	Von Damm	18° 22.5951 N	81° 47.8903 W	2295	Rhyb_sAdCL10	Rimicaris hybisae	Small Adult	9.6	✔
YK13-05	6k#1350	2013-06-22	Formalin	Mid Cayman Rise	Beebe	18° 32.7541 N	81° 43.0885 W	4967	Rhyb_AdCL14	Rimicaris hybisae	Adult	13.6	✔	✔
YK13-05	6k#1350	2013-06-22	Ethanol	Mid Cayman Rise	Beebe	18° 32.7541 N	81° 43.0885 W	4967	Rhyb_AdBb	Rimicaris hybisae	Adult	13.7	✔	✔
YK13-05	6k#1353	2013-06-25	Formalin	Mid Cayman Rise	Von Damm	18° 22.5904 N	81° 47.8902 W	2299	Rhyb_AdVD	Rimicaris hybisae	Adult	16.3	✔	✔
YK13-05	6k#1353	2013-06-25	Formalin	Mid Cayman Rise	Von Damm	18° 22.5904 N	81° 47.8902 W	2299	Rhyb_Ad1	Rimicaris hybisae	Adult	15.1		✔
JC82	Div#198	2013-02-10	Formalin	Mid Cayman Rise	Von Damm	18° 22.587 N	81° 47.887 W	2310	Rhyb_Ad5	Rimicaris hybisae	Adult	17.5		✔
BICOSE2	PL#1923	2018-03-01	Ethanol	Mid-Atlantic Ridge	Snake Pit	23° 22.1085 N	44° 57.1165 W	3469	Rcha_JuvA	Rimicaris chacei	Juvenile A	4.7	✔
BICOSE2	PL#1915	2018-02-16	Ethanol	Mid-Atlantic Ridge	TAG	26° 8.2236 N	44° 49.5501 W	3639	Rcha_JuvATAG	Rimicaris chacei	Juvenile A	4.8	✔
BICOSE2	PL#1923	2018-03-01	Ethanol	Mid-Atlantic Ridge	Snake Pit	23° 22.1085 N	44° 57.1165 W	3469	Rcha_JuvASP	Rimicaris chacei	Juvenile A	5.2	✔
BICOSE2	PL#1923	2018-03-01	Ethanol	Mid-Atlantic Ridge	Snake Pit	23° 22.1085 N	44° 57.1165 W	3469	Rcha_JuvA1	Rimicaris chacei	Juvenile A	5.4		✔
BICOSE2	PL#1915	2018-02-16	Ethanol	Mid-Atlantic Ridge	TAG	26° 8.2236 N	44° 49.5501 W	3639	Rcha_JuvA2	Rimicaris chacei	Juvenile A	4.8		✔
BICOSE2	PL#1923	2018-03-01	Ethanol	Mid-Atlantic Ridge	Snake Pit	23° 22.1085 N	44° 57.1165 W	3469	Rcha_JuvA3	Rimicaris chacei	Juvenile A	5.2		✔
BICOSE2	PL#1923	2018-03-01	Ethanol	Mid-Atlantic Ridge	Snake Pit	23° 22.1085 N	44° 57.1165 W	3469	Rcha_JuvA4	Rimicaris chacei	Juvenile A	5.3		✔
BICOSE2	PL#1923	2018-03-01	Ethanol	Mid-Atlantic Ridge	Snake Pit	23° 22.1085 N	44° 57.1165 W	3469	Rcha_JuvA5	Rimicaris chacei	Juvenile A	4.4		✔
BICOSE2	PL#1915	2018-02-16	2x PBS/Ethanol	Mid-Atlantic Ridge	TAG	26° 8.2236 N	44° 49.5501 W	3639	Rcha_Bb6B	Rimicaris chacei	Subadult	4.8			✔
BICOSE2	PL#1923	2018-03-01	2x PBS/Ethanol	Mid-Atlantic Ridge	Snake Pit	23° 22.1085 N	44° 57.1165 W	3469	Rcha_Bb20B	Rimicaris chacei	Subadult	6.3			✔
BICOSE2	PL#1911	2018-02-10	Ethanol	Mid-Atlantic Ridge	TAG	26° 8.2134 N	44° 49.5455 W	3637	Rcha_Sub	Rimicaris chacei	Subadult	5.4	✔
BICOSE2	PL#1923	2018-03-01	Ethanol	Mid-Atlantic Ridge	Snake Pit	23° 22.1085 N	44° 57.1165 W	3469	Rcha_SubSP	Rimicaris chacei	Subadult	5.3	✔	✔
BICOSE2	PL#1911	2018-02-10	Ethanol	Mid-Atlantic Ridge	TAG	26° 8.2134 N	44° 49.5455 W	3637	Rcha_SubPL05	Rimicaris chacei	Subadult	4.6	✔
BICOSE2	PL#1911	2018-02-10	Ethanol	Mid-Atlantic Ridge	TAG	26° 8.2134 N	44° 49.5455 W	3637	Rcha_Sub1	Rimicaris chacei	Subadult	5.2		✔
BICOSE2	PL#1914	2018-02-15	Ethanol	Mid-Atlantic Ridge	TAG	26° 8.2311 N	44° 49.5459 W	3638	Rcha_Sub3	Rimicaris chacei	Subadult	5.8		✔
BICOSE2	PL#1911	2018-02-10	Ethanol	Mid-Atlantic Ridge	TAG	26° 8.2134 N	44° 49.5455 W	3637	Rcha_Sub4	Rimicaris chacei	Subadult	4.8		✔
BICOSE2	PL#1911	2018-02-10	Ethanol	Mid-Atlantic Ridge	TAG	26° 8.2134 N	44° 49.5455 W	3637	Rcha_Sub5	Rimicaris chacei	Subadult	6.4		✔
BICOSE2	PL#1926	2018-03-04	Ethanol	Mid-Atlantic Ridge	Snake Pit	23° 22.1468 N	44° 57.0524 W	3489	Rcha_sAdCL10	Rimicaris chacei	Small Adult	10.2	✔
HERMINE	PL#1877	2017-03-24	Ethanol	Mid-Atlantic Ridge	Snake Pit	23° 22.1134 N	44° 57.1015 W	3464	Rcha_sAdCL8	Rimicaris chacei	Small Adult	8.2	✔
BICOSE2	PL#1920	2018-02-23	Ethanol	Mid-Atlantic Ridge	Snake Pit	23° 22.1475 N	44° 57.0510 W	3501	Rcha_sAdSP	Rimicaris chacei	Small Adult	10.4	✔
BICOSE2	PL#1920	2018-02-23	Ethanol	Mid-Atlantic Ridge	Snake Pit	23° 22.1475 N	44° 57.0510 W	3501	Rcha_Ad	Rimicaris chacei	Adult	14.1	✔	✔
BICOSE2	PL#1914	2018-02-15	Ethanol	Mid-Atlantic Ridge	TAG	26° 8.2321 N	44° 49.5499 W	3631	Rcha_AdCL14	Rimicaris chacei	Adult	13.8	✔	✔
BICOSE2	PL#1914	2018-02-15	Ethanol	Mid-Atlantic Ridge	TAG	26° 8.2321 N	44° 49.5499 W	3631	Rcha_AdTAG	Rimicaris chacei	Adult	15.6	✔	✔
BICOSE2	PL#1924	2018-03-01	Ethanol	Mid-Atlantic Ridge	Snake Pit	23° 22.1452 N	44° 57.0530 W	3520	Rcha_Ad1	Rimicaris chacei	Adult	18.2		✔
BICOSE2	PL#1924	2018-03-01	Ethanol	Mid-Atlantic Ridge	Snake Pit	23° 22.1452 N	44° 57.0530 W	3520	Rcha_Ad2	Rimicaris chacei	Adult	22.2		✔
BICOSE2	PL#1921	2018-02-24	Ethanol	Mid-Atlantic Ridge	Snake Pit	23° 22.1109 N	44° 57.1102 W	3466	Rexo_JuvA	Rimicaris exoculata	Juvenile A	7.9	✔
BICOSE2	PL#1921	2018-02-24	Ethanol	Mid-Atlantic Ridge	Snake Pit	23° 22.1109 N	44° 57.1102 W	3466	Rexo_JuvASP	Rimicaris exoculata	Juvenile A	9.7	✔
BICOSE2	PL#1908	2018-02-05	Ethanol	Mid-Atlantic Ridge	TAG	26° 8.2286 N	44° 49.5367 W	3640	Rexo_JuvATAG	Rimicaris exoculata	Juvenile A	8.4	✔
BICOSE2	PL#1921	2018-02-24	Ethanol	Mid-Atlantic Ridge	Snake Pit	23° 22.1109 N	44° 57.1102 W	3466	Rexo_JuvBSP	Rimicaris exoculata	Juvenile B	9.6	✔
BICOSE2	PL#1921	2018-02-24	Ethanol	Mid-Atlantic Ridge	Snake Pit	23° 22.1109 N	44° 57.1102 W	3466	Rexo_JuvB	Rimicaris exoculata	Juvenile B	8.0	✔
BICOSE2	PL#1908	2018-02-05	Ethanol	Mid-Atlantic Ridge	TAG	26° 8.2286 N	44° 49.5367 W	3640	Rexo_JuvBTAG	Rimicaris exoculata	Juvenile B	8.2	✔
BICOSE2	PL#1912	2018-02-13	2x PBS/Ethanol	Mid-Atlantic Ridge	TAG	26° 8.2083 N	44° 49.5392 W	3640	Rexo_Juv6D	Rimicaris exoculata	Subadult	10.2			✔
BICOSE2	PL#1916	2018-02-17	2x PBS/Ethanol	Mid-Atlantic Ridge	TAG	26° 8.2046 N	44° 49.5744 W	3630	Rexo_Juv7D	Rimicaris exoculata	Subadult	9.4			✔
BICOSE2	PL#1917	2018-02-18	2x PBS/Ethanol	Mid-Atlantic Ridge	TAG	26° 8.2198 N	44° 49.5350 W	3632	Rexo_Juv8D	Rimicaris exoculata	Subadult	9.7			✔
BICOSE2	PL#1921	2018-02-24	Ethanol	Mid-Atlantic Ridge	Snake Pit	23° 22.1109 N	44° 57.1102 W	3466	Rexo_SubCL9	Rimicaris exoculata	Subadult	9.1	✔
BICOSE2	PL#1920	2018-02-23	Ethanol	Mid-Atlantic Ridge	Snake Pit	23° 22.1444 N	44° 57.0486 W	3490	Rexo_SubSP	Rimicaris exoculata	Subadult	10.3	✔
BICOSE2	PL#1921	2018-02-24	Ethanol	Mid-Atlantic Ridge	Snake Pit	23° 22.1109 N	44° 57.1102 W	3466	Rexo_Sub	Rimicaris exoculata	Subadult	9.7	✔
BICOSE2	PL#1914	2018-02-15	Ethanol	Mid-Atlantic Ridge	TAG	26° 8.2311 N	44° 49.5459 W	3638	Rexo_AdCL14	Rimicaris exoculata	Adult	13.8	✔
BICOSE2	PL#1926	2018-03-04	Ethanol	Mid-Atlantic Ridge	Snake Pit	23° 22.1468 N	44° 57.0524 W	3489	Rexo_AdSP	Rimicaris exoculata	Adult	13.8	✔
BICOSE2	PL#1914	2018-02-15	Ethanol	Mid-Atlantic Ridge	TAG	26° 8.2311 N	44° 49.5459 W	3638	Rexo_AdCL16	Rimicaris exoculata	Adult	16.2	✔
YK09-13	6k#1175	2009-11-12	Ethanol	Central Indian Ridge	Kairei	25° 19.2240 S	70° 2.3820 E	2429	Rkai_JuvA	Rimicaris kairei	Juvenile A	7.6	✔
YK16-E02	6k#1457	2016-02-26	Ethanol	Central Indian Ridge	Edmond	23° 52.6712 S	69° 35.8062 E	3275	Rkai_JuvAEd	Rimicaris kairei	Juvenile A	7.4	✔
YK16-E02	6k#1449	2016-02-13	Ethanol	Central Indian Ridge	Kairei	25° 19.2315 S	70° 2.4187 E	2424	Rkai_JuvAKai	Rimicaris kairei	Juvenile A	6.9	✔
YK16-E02	6k#1457	2016-02-26	Ethanol	Central Indian Ridge	Edmond	23° 52.6712 S	69° 35.8062 E	3275	Rkai_JuvBEd	Rimicaris kairei	Juvenile B	7.2	✔
YK16-E02	6k#1449	2016-02-13	Ethanol	Central Indian Ridge	Kairei	25° 19.2315 S	70° 2.4187 E	2424	Rkai_JuvBKai	Rimicaris kairei	Juvenile B	6.9	✔
YK16-E02	6k#1457	2016-02-26	Ethanol	Central Indian Ridge	Edmond	23° 52.6712 S	69° 35.8062 E	3275	Rkai_JuvB	Rimicaris kairei	Juvenile B	8.4	✔
YK16-E02	6k#1458	2016-02-27	Formalin	Central Indian Ridge	Kairei	25° 19.2275 S	70° 2.4165 E	2423	Rkai_SubKai	Rimicaris kairei	Subadult	8.5	✔
YK09-13	6k#1175	2009-11-12	Ethanol	Central Indian Ridge	Kairei	25° 19.2240 S	70° 2.3820 E	2429	Rkai_Sub	Rimicaris kairei	Subadult	8.4	✔
YK16-E02	6k#1457	2016-02-26	Ethanol	Central Indian Ridge	Edmond	23° 52.6712 S	69° 35.8062 E	3275	Rkai_SubEdm	Rimicaris kairei	Subadult	9.4	✔
YK16-E02	6k#1458	2016-02-27	Formalin	Central Indian Ridge	Kairei	25° 19.2275 S	70° 2.4165 E	2423	Rkai_AdKai	Rimicaris kairei	Adult	13.7	✔
YK16-E02	6k#1458	2016-02-27	Ethanol	Central Indian Ridge	Kairei	25° 19.2298 S	70° 2.4143 E	2423	Rkai_AdCL16	Rimicaris kairei	Adult	15.8	✔
YK16-E02	6k#1457	2016-02-26	Ethanol	Central Indian Ridge	Edmond	23° 52.6712 S	69° 35.8062 E	3275	Rkai_AdCL14	Rimicaris kairei	Adult	13.8	✔
