## Supplementary material for "Juvenile niches select between two distinct development trajectories and symbiosis modes in vent shrimps": Table S2

### Sheet: Feuil1
SampleID	kV	µA	Resolution	pixel by pixel
Rhyb_JuvVD	90	26	10.904	992
Rhyb_JuvJC	60	47	15.779	992
Rhyb_Sub	90	92	15.873	992
Rhyb_SubBb	90	63	22.861	992
Rhyb_SubVD	90	26	19.719	992
Rhyb_sAd	60	30	25.391	992
Rhyb_sAdCL8	80	42	24.911	992
Rhyb_sAdCL10	90	67	24.02	992
Rhyb_AdCL14	80	25	43.278	992
Rhyb_AdBb	90	52	41.988	992
Rhyb_AdVD	90	26	44.826	992
Rkai_JuvA	80	54	22.686	992
Rkai_JuvAEd	90	25	19.719	992
Rkai_JuvAKai	90	25	18.17	992
Rkai_JuvBEd	90	25	23.673	992
Rkai_JuvBKai	90	27	15.779	992
Rkai_JuvB	60	30	23.063	992
Rkai_SubKai	90	26	26.344	992
Rkai_Sub	80	53	30.286	992
Rkai_SubEdm	90	29	28.291	992
Rkai_AdKai	90	25	44.49	992
Rkai_AdCL16	90	26	37.29	992
Rkai_AdCL14	80	25	37.309	992
Rexo_JuvA	90	87	25.108	992
Rexo_JuvASP	90	61	26.185	992
Rexo_JuvATAG	60	30	28.719	992
Rexo_JuvBSP	60	30	30.398	992
Rexo_JuvB	80	46	21.228	992
Rexo_JuvBTAG	60	30	25.261	992
Rexo_SubCL9	60	29	27.084	992
Rexo_SubSP	60	29	32.074	992
Rexo_Sub	80	52	31.69	992
Rexo_AdCL14	90	92	37.791	992
Rexo_AdSP	90	56	49.587	992
Rexo_AdCL16	90	65	47.834	992
Rcha_JuvA	90	92	13.557	992
Rcha_JuvATAG	90	46	18.753	992
Rcha_JuvASP	90	63	13.578	992
Rcha_Sub	90	48	14.516	992
Rcha_SubSP	60	31	17.566	992
Rcha_SubPL05	90	62	13.529	992
Rcha_sAdCL10	90	61	45.537	992
Rcha_sAdCL8	80	47	31.69	992
Rcha_sAdSP	60	30	42.493	992
Rcha_Ad	90	55	42.819	992
Rcha_AdCL14	90	87	47.292	992
Rcha_AdTAG	60	30	46.309	992
