## Supplementary material for "Juvenile niches select between two distinct development trajectories and symbiosis modes in vent shrimps": Table S3

### Sheet: Feuil1
Sample ID	Size	Organ	% body volume	% body surface
Rcha_Ad	14.1	Stomach	1.56585530254185	0.937411865442397
Rcha_Ad	14.1	Oesophagus	0.114978369895634	0.160147484192116
Rcha_Ad	14.1	Hepatopancreas	5.35650443122923	3.47167944750886
Rcha_Ad	14.1	Intestine	0.13262583999518	0.465237538678865
Rcha_Ad	14.1	Branchiostegite	0.52835689216284	1.70620902282614
Rcha_Ad	14.1	Scaphognathite	0.193784071780299	0.577011188842549
Rcha_Ad	14.1	Exopodite	0.16734604169669	0.482467879725548
Rcha_AdCL14	13.8	Stomach	2.63228853171475	1.34303035251694
Rcha_AdCL14	13.8	Oesophagus	0.106425715021614	0.130510367951427
Rcha_AdCL14	13.8	Hepatopancreas	6.25241911982294	3.68303225388199
Rcha_AdCL14	13.8	Intestine	0.300088722743177	0.768076853136144
Rcha_AdCL14	13.8	Branchiostegite	0.482936719576005	1.81107410699636
Rcha_AdCL14	13.8	Scaphognathite	0.206795078153041	0.73497445955899
Rcha_AdCL14	13.8	Exopodite	0.221825867195854	0.771318708052738
Rcha_AdTAG	15.6	Stomach	0.98374882426896	0.675401327200588
Rcha_AdTAG	15.6	Oesophagus	0.0996202554554252	0.135382634221335
Rcha_AdTAG	15.6	Hepatopancreas	5.41974602304688	2.78443257451555
Rcha_AdTAG	15.6	Intestine	0.128847136913578	0.386830829503167
Rcha_AdTAG	15.6	Branchiostegite	0.430534194748847	1.29161516595255
Rcha_AdTAG	15.6	Scaphognathite	0.190040672612431	0.489657333415643
Rcha_AdTAG	15.6	Exopodite	0.15825713862781	0.439520062464039
Rcha_JuvA	4.7	Stomach	0.302920738936797	0.378558320373397
Rcha_JuvA	4.7	Oesophagus	0.0324024833893741	0.0774887793243963
Rcha_JuvA	4.7	Hepatopancreas	17.7591921146866	7.87149790948338
Rcha_JuvA	4.7	Intestine	0.209765597885558	0.638744192851789
Rcha_JuvA	4.7	Branchiostegite	0.511707058890781	1.35493446367048
Rcha_JuvA	4.7	Scaphognathite	0.124937588935368	0.405478349531125
Rcha_JuvA	4.7	Exopodite	0.0957210125566022	0.3652480560569
Rcha_JuvA_SP	5.2	Stomach	0.326564353858651	0.352811296683999
Rcha_JuvA_SP	5.2	Oesophagus	0.0507183629171128	0.108895534252645
Rcha_JuvA_SP	5.2	Hepatopancreas	21.0085063039916	7.67806998504962
Rcha_JuvA_SP	5.2	Intestine	0.226684329459969	0.62468909538722
Rcha_JuvA_SP	5.2	Branchiostegite	0.54236234028287	1.33178448350627
Rcha_JuvA_SP	5.2	Scaphognathite	0.152783294943987	0.391592364115305
Rcha_JuvA_SP	5.2	Exopodite	0.111489891521271	0.310631202083617
Rcha_JuvA_TAG	4.8	Stomach	0.360641748754878	0.440524901865937
Rcha_JuvA_TAG	4.8	Oesophagus	0.0509206440018814	0.114903977207648
Rcha_JuvA_TAG	4.8	Hepatopancreas	13.0509169151919	7.3793557630749
Rcha_JuvA_TAG	4.8	Intestine	0.233185220861181	0.70350194502229
Rcha_JuvA_TAG	4.8	Branchiostegite	0.615182302761542	1.43969933936951
Rcha_JuvA_TAG	4.8	Scaphognathite	0.130504598474891	0.487781218944377
Rcha_JuvA_TAG	4.8	Exopodite	0.137653019245899	0.392438077050435
Rcha_sAdCL10	10.2	Stomach	1.61727086374321	1.25266472929248
Rcha_sAdCL10	10.2	Oesophagus	0.0906632144668192	0.160912520652391
Rcha_sAdCL10	10.2	Hepatopancreas	6.96347013905681	4.94721587920984
Rcha_sAdCL10	10.2	Intestine	0.29987683892563	0.923775023169621
Rcha_sAdCL10	10.2	Branchiostegite	0.569613455803964	1.9447467089829
Rcha_sAdCL10	10.2	Scaphognathite	0.130303052460925	0.624558483886054
Rcha_sAdCL10	10.2	Exopodite	0.125083265878841	0.623015172429637
Rcha_sAdCL8	8.2	Stomach	1.63400639558017	0.933554720395508
Rcha_sAdCL8	8.2	Oesophagus	0.0378990549799921	0.0762620409776468
Rcha_sAdCL8	8.2	Hepatopancreas	7.71884764467458	4.32776937948566
Rcha_sAdCL8	8.2	Intestine	0.31448046316498	0.774948459631609
Rcha_sAdCL8	8.2	Branchiostegite	0.684970629440965	1.54161527870541
Rcha_sAdCL8	8.2	Scaphognathite	0.21867386927682	0.519236621422923
Rcha_sAdCL8	8.2	Exopodite	0.187781483483433	0.560759653095312
Rcha_sAdSP	10.4	Stomach	0.899739131844598	0.834721534613769
Rcha_sAdSP	10.4	Oesophagus	0.033955755224872	0.0908283860114781
Rcha_sAdSP	10.4	Hepatopancreas	4.35682557843827	3.3794513161266
Rcha_sAdSP	10.4	Intestine	0.182309878907895	0.715128703793498
Rcha_sAdSP	10.4	Branchiostegite	0.595894593049467	1.67333445090671
Rcha_sAdSP	10.4	Scaphognathite	0.166248556361775	0.508191629652159
Rcha_sAdSP	10.4	Exopodite	0.123732598666073	0.446814163553876
Rcha_Sub	5.4	Stomach	2.74063089985993	1.23296970897794
Rcha_Sub	5.4	Oesophagus	0.0638416798394722	0.11853486502306
Rcha_Sub	5.4	Hepatopancreas	5.88796753963284	3.82401109191072
Rcha_Sub	5.4	Intestine	0.393508142692307	0.75511828802542
Rcha_Sub	5.4	Branchiostegite	0.638588284425951	1.44640378897188
Rcha_Sub	5.4	Scaphognathite	0.209783564053564	0.667812756148475
Rcha_Sub	5.4	Exopodite	0.150366783740524	0.517138239169989
Rcha_SubPL05	4.6	Stomach	2.44931849383598	1.13710644359253
Rcha_SubPL05	4.6	Oesophagus	0.0644619518065885	0.0986315786375318
Rcha_SubPL05	4.6	Hepatopancreas	6.9181630693542	3.69416886750746
Rcha_SubPL05	4.6	Intestine	0.505623488827406	0.727455352999983
Rcha_SubPL05	4.6	Branchiostegite	0.441976871401667	1.28384807089262
Rcha_SubPL05	4.6	Scaphognathite	0.206293168681792	0.524944196104624
Rcha_SubPL05	4.6	Exopodite	0.13177749219719	0.426872179246515
Rcha_SubSP	5.3	Stomach	0.906111019682616	0.720766165365529
Rcha_SubSP	5.3	Oesophagus	0.0697723452256365	0.0967915560072895
Rcha_SubSP	5.3	Hepatopancreas	11.2623851756746	4.9349714182147
Rcha_SubSP	5.3	Intestine	0.162580342447421	0.494082962866849
Rcha_SubSP	5.3	Branchiostegite	0.585418689154165	1.13575288194949
Rcha_SubSP	5.3	Scaphognathite	0.151249380768285	0.357379049601146
Rcha_SubSP	5.3	Exopodite	0.114478479672823	0.29588092673431
Rexo_AdCL14	13.8	Stomach	0.592078818460631	0.354646788348537
Rexo_AdCL14	13.8	Oesophagus	0.0198582693619663	0.0462220049662726
Rexo_AdCL14	13.8	Hepatopancreas	4.52528226277327	2.06596579075591
Rexo_AdCL14	13.8	Intestine	0.186235041763213	0.412142453062681
Rexo_AdCL14	13.8	Branchiostegite	2.05019575545626	4.04286966950365
Rexo_AdCL14	13.8	Scaphognathite	0.457127403920026	1.1339272447604
Rexo_AdCL14	13.8	Exopodite	0.290990332077466	0.984415969184128
Rexo_AdCL16	16.2	Stomach	1.05473745468918	0.460259372427287
Rexo_AdCL16	16.2	Oesophagus	0.0640115166271485	0.0825072657686147
Rexo_AdCL16	16.2	Hepatopancreas	5.86620816036595	2.31339344354961
Rexo_AdCL16	16.2	Intestine	0.184482873844184	0.414130558486934
Rexo_AdCL16	16.2	Branchiostegite	2.32284024933668	4.053328194567
Rexo_AdCL16	16.2	Scaphognathite	0.655258007788893	1.13588447513525
Rexo_AdCL16	16.2	Exopodite	0.43410164370538	1.04767866279188
Rexo_AdSP	13.8	Stomach	0.427500654092087	0.351053655305622
Rexo_AdSP	13.8	Oesophagus	0.0375186815736386	0.077045094497481
Rexo_AdSP	13.8	Hepatopancreas	3.62007380053056	2.27373928042989
Rexo_AdSP	13.8	Intestine	0.12119085693535	0.414763964491464
Rexo_AdSP	13.8	Branchiostegite	1.8757936130222	4.33987912482344
Rexo_AdSP	13.8	Scaphognathite	0.60137163741619	1.05860112353748
Rexo_AdSP	13.8	Exopodite	0.369880445751697	0.829371380006662
Rexo_JuvA	7.9	Stomach	0.13011589772767	0.251446099981932
Rexo_JuvA	7.9	Oesophagus	0.00814028489486412	0.0322907754288013
Rexo_JuvA	7.9	Hepatopancreas	17.681747768815	7.44561548172991
Rexo_JuvA	7.9	Intestine	0.101813869746709	0.50373953747498
Rexo_JuvA	7.9	Branchiostegite	0.550659563370887	2.0463155681756
Rexo_JuvA	7.9	Scaphognathite	0.196336800528238	0.619955185798105
Rexo_JuvA	7.9	Exopodite	0.135853394968019	0.559244460114281
Rexo_JuvA_SP	9.7	Stomach	0.110521841487603	0.190046732872333
Rexo_JuvA_SP	9.7	Oesophagus	0.0275456739190538	0.0631837587193228
Rexo_JuvA_SP	9.7	Hepatopancreas	19.5160193066631	6.82288307527863
Rexo_JuvA_SP	9.7	Intestine	0.12735877483658	0.460694464844248
Rexo_JuvA_SP	9.7	Branchiostegite	0.578660598981871	1.65374305487484
Rexo_JuvA_SP	9.7	Scaphognathite	0.116823859828444	0.479789567416283
Rexo_JuvA_SP	9.7	Exopodite	0.100602433859021	0.389651077374995
Rexo_JuvA_TAG	8.4	Stomach	0.111218934083518	0.226730147537813
Rexo_JuvA_TAG	8.4	Oesophagus	0.0249272612096878	0.062972472395131
Rexo_JuvA_TAG	8.4	Hepatopancreas	20.8483889495147	9.21947611687033
Rexo_JuvA_TAG	8.4	Intestine	0.0997559799659698	0.535348963783739
Rexo_JuvA_TAG	8.4	Branchiostegite	0.605568588105221	2.08556164790241
Rexo_JuvA_TAG	8.4	Scaphognathite	0.175802283308684	0.641391732363195
Rexo_JuvA_TAG	8.4	Exopodite	0.110205181889323	0.469789669942725
Rexo_JuvB	8.2	Stomach	0.180524007181858	0.252590144992528
Rexo_JuvB	8.2	Oesophagus	0.0107845622724748	0.0318001919965697
Rexo_JuvB	8.2	Hepatopancreas	18.8200191114135	6.74837866597874
Rexo_JuvB	8.2	Intestine	0.0806840920688576	0.376360804108566
Rexo_JuvB	8.2	Branchiostegite	0.957487353295399	1.96186180084816
Rexo_JuvB	8.2	Scaphognathite	0.19947668899944	0.601354356052877
Rexo_JuvB	8.2	Exopodite	0.149333450580787	0.455293320782211
Rexo_JuvB_SP	9.7	Stomach	0.170380334375944	0.2679490416135
Rexo_JuvB_SP	9.7	Oesophagus	0.0140664923341242	0.0462007756634171
Rexo_JuvB_SP	9.7	Hepatopancreas	16.4964296918376	7.35138799938135
Rexo_JuvB_SP	9.7	Intestine	0.0754400343144091	0.418147596289035
Rexo_JuvB_SP	9.7	Branchiostegite	0.841157529813531	2.47538135163967
Rexo_JuvB_SP	9.7	Scaphognathite	0.244739715113911	0.773056118023698
Rexo_JuvB_SP	9.7	Exopodite	0.167786817546222	0.548178948760799
Rexo_JuvB_TAG	8.5	Stomach	0.105328746702651	0.160972765437133
Rexo_JuvB_TAG	8.5	Oesophagus	0.0116091523303917	0.029814616800962
Rexo_JuvB_TAG	8.5	Hepatopancreas	18.4610698697479	6.79339456397464
Rexo_JuvB_TAG	8.5	Intestine	0.0776736177220662	0.319807727089287
Rexo_JuvB_TAG	8.5	Branchiostegite	0.573142877798397	1.4304805453272
Rexo_JuvB_TAG	8.5	Scaphognathite	0.153946598540668	0.439077895778265
Rexo_JuvB_TAG	8.5	Exopodite	0.140521580022044	0.329236131593186
Rexo_Sub	9.7	Stomach	0.325907017351448	0.274831355670206
Rexo_Sub	9.7	Oesophagus	0.0244511623226221	0.0499053743320989
Rexo_Sub	9.7	Hepatopancreas	9.91728473148538	4.31401230007291
Rexo_Sub	9.7	Intestine	0.17361697737394	0.489073649575675
Rexo_Sub	9.7	Branchiostegite	1.93309118265193	3.35281285805149
Rexo_Sub	9.7	Scaphognathite	0.520452169956797	1.02286578918889
Rexo_Sub	9.7	Exopodite	0.30968054667813	0.805867627094197
Rexo_SubCL9	9.1	Stomach	0.368221187603784	0.32477158044048
Rexo_SubCL9	9.1	Oesophagus	0.0279916846942504	0.05962642237001
Rexo_SubCL9	9.1	Hepatopancreas	7.38166874844481	3.35260244293395
Rexo_SubCL9	9.1	Intestine	0.139953560496988	0.407013699730205
Rexo_SubCL9	9.1	Branchiostegite	1.62774146280748	3.43399881444701
Rexo_SubCL9	9.1	Scaphognathite	0.444956607451739	0.85456006712099
Rexo_SubCL9	9.1	Exopodite	0.338765922583238	0.73888440099972
Rexo_SubSP	10.3	Stomach	0.311817581300012	0.369896111252293
Rexo_SubSP	10.3	Oesophagus	0.0327381346499212	0.0825234895712142
Rexo_SubSP	10.3	Hepatopancreas	7.18960004877302	4.56412690645443
Rexo_SubSP	10.3	Intestine	0.100729653920748	0.45877992827891
Rexo_SubSP	10.3	Branchiostegite	1.3390441176093	4.36289216591973
Rexo_SubSP	10.3	Scaphognathite	0.376792927042886	1.13305502222616
Rexo_SubSP	10.3	Exopodite	0.271197636546295	0.893466841239973
Rhyb_AdBb	13.6	Stomach	2.20567472965279	1.04579167799085
Rhyb_AdBb	13.6	Oesophagus	0.0502161997259947	0.0788695077253852
Rhyb_AdBb	13.6	Hepatopancreas	5.52955942234094	2.54012254324829
Rhyb_AdBb	13.6	Intestine	0.202099214487624	0.508973498110741
Rhyb_AdBb	13.6	Branchiostegite	1.05431372494915	2.96203079370878
Rhyb_AdBb	13.6	Scaphognathite	0.33594910530574	0.744737762180053
Rhyb_AdBb	13.6	Exopodite	0.315273514400626	0.761482033885623
Rhyb_AdCL14	13.7	Stomach	3.45981895303865	1.25533697667225
Rhyb_AdCL14	13.7	Oesophagus	0.147257152446398	0.175720473190867
Rhyb_AdCL14	13.7	Hepatopancreas	6.55026486903165	3.24733198438103
Rhyb_AdCL14	13.7	Intestine	0.521831382346999	0.791025168755048
Rhyb_AdCL14	13.7	Branchiostegite	1.01232028719454	2.73952304530959
Rhyb_AdCL14	13.7	Scaphognathite	0.323982268920465	0.697213081088806
Rhyb_AdCL14	13.7	Exopodite	0.289591773634968	0.700285555992999
Rhyb_AdVD	16.3	Stomach	0.862633497077517	0.508604785599433
Rhyb_AdVD	16.3	Oesophagus	0.0460601860575536	0.0714794303835314
Rhyb_AdVD	16.3	Hepatopancreas	4.38285763787921	2.33150315527418
Rhyb_AdVD	16.3	Intestine	0.118868833194056	0.342411046624045
Rhyb_AdVD	16.3	Branchiostegite	1.01905157327947	2.5067412359448
Rhyb_AdVD	16.3	Scaphognathite	0.319360000653855	0.615512066344137
Rhyb_AdVD	16.3	Exopodite	0.217687412681417	0.590134926491904
Rhyb_JuvJC	4.1	Stomach	0.326894629941132	0.367807571532227
Rhyb_JuvJC	4.1	Oesophagus	0.0321082584509904	0.0617360652003769
Rhyb_JuvJC	4.1	Hepatopancreas	16.5438274037013	5.32535979482724
Rhyb_JuvJC	4.1	Intestine	0.195316364179027	0.503589558828892
Rhyb_JuvJC	4.1	Branchiostegite	0.595400344492223	1.37678530000386
Rhyb_JuvJC	4.1	Scaphognathite	0.171923695280045	0.404371672958089
Rhyb_JuvJC	4.1	Exopodite	0.152269398779319	0.407998786106976
Rhyb_JuvVD	4.2	Stomach	0.290164724261847	0.310288513881328
Rhyb_JuvVD	4.2	Oesophagus	0.051297657971573	0.0898214414335797
Rhyb_JuvVD	4.2	Hepatopancreas	17.9045811762202	5.21224379831593
Rhyb_JuvVD	4.2	Intestine	0.169012114668546	0.44379557159103
Rhyb_JuvVD	4.2	Branchiostegite	0.490720950709735	1.2850275334134
Rhyb_JuvVD	4.2	Scaphognathite	0.103542087086064	0.270587598224786
Rhyb_JuvVD	4.2	Exopodite	0.108957237374238	0.293417112686494
Rhyb_sAd	8.4	Stomach	0.617022270904197	0.447556253231497
Rhyb_sAd	8.4	Oesophagus	0.0569002468799116	0.0702874109041616
Rhyb_sAd	8.4	Hepatopancreas	9.76617064999986	3.80607493505846
Rhyb_sAd	8.4	Intestine	0.268093042322406	0.541941762513818
Rhyb_sAd	8.4	Branchiostegite	1.16697440465268	2.53832547423226
Rhyb_sAd	8.4	Scaphognathite	0.295818722711142	0.603075153889637
Rhyb_sAd	8.4	Exopodite	0.211720788214508	0.570669608291522
Rhyb_sAdCL10	9.6	Stomach	0.837767273002877	0.400224700806366
Rhyb_sAdCL10	9.6	Oesophagus	0.137394186148781	0.114027425251755
Rhyb_sAdCL10	9.6	Hepatopancreas	2.65726310927363	1.3204271747406
Rhyb_sAdCL10	9.6	Intestine	0.23731218787814	0.363937969850661
Rhyb_sAdCL10	9.6	Branchiostegite	1.11767435361603	2.03410117458493
Rhyb_sAdCL10	9.6	Scaphognathite	0.226677830325755	0.400332003904157
Rhyb_sAdCL10	9.6	Exopodite	0.218767560936537	0.43596024766406
Rhyb_sAdCL8	7.8	Stomach	0.859312982947561	0.606277835677183
Rhyb_sAdCL8	7.8	Oesophagus	0.0339474149738301	0.069996239067872
Rhyb_sAdCL8	7.8	Hepatopancreas	10.8039394985783	4.57729080030567
Rhyb_sAdCL8	7.8	Intestine	0.272985076651689	0.599788966726474
Rhyb_sAdCL8	7.8	Branchiostegite	0.646907548058955	2.12397927279611
Rhyb_sAdCL8	7.8	Scaphognathite	0.291478481201303	0.708141361211804
Rhyb_sAdCL8	7.8	Exopodite	0.179118708293012	0.549115223550253
Rhyb_Sub	5.1	Stomach	0.975043031494926	0.492893110302392
Rhyb_Sub	5.1	Oesophagus	0.0457463530713307	0.0655392082087133
Rhyb_Sub	5.1	Hepatopancreas	7.20520230870403	3.13241327720302
Rhyb_Sub	5.1	Intestine	0.261175175305977	0.512330829562523
Rhyb_Sub	5.1	Branchiostegite	0.995143359213198	1.79347252830727
Rhyb_Sub	5.1	Scaphognathite	0.169197284582511	0.375972085929588
Rhyb_Sub	5.1	Exopodite	0.172141298991195	0.377952964557459
Rhyb_SubBb	5.0	Stomach	0.826682308721459	0.800568860075477
Rhyb_SubBb	5.0	Oesophagus	0.0794931500396002	0.148499367981699
Rhyb_SubBb	5.0	Hepatopancreas	5.37492578835037	3.80734061171071
Rhyb_SubBb	5.0	Intestine	0.238794142705893	0.761091894351871
Rhyb_SubBb	5.0	Branchiostegite	0.952106153000541	2.29127779525434
Rhyb_SubBb	5.0	Scaphognathite	0.315996620758467	0.719947198833351
Rhyb_SubBb	5.0	Exopodite	0.212116212327054	0.601985468587993
Rhyb_SubVD	5.8	Stomach	0.79378131975254	0.527146576479334
Rhyb_SubVD	5.8	Oesophagus	0.055596578933903	0.069236987497531
Rhyb_SubVD	5.8	Hepatopancreas	7.23664718001236	3.09619427535149
Rhyb_SubVD	5.8	Intestine	0.274368463746863	0.489422578206093
Rhyb_SubVD	5.8	Branchiostegite	0.835966905260037	1.67493010511755
Rhyb_SubVD	5.8	Scaphognathite	0.157267801203752	0.369686272219207
Rhyb_SubVD	5.8	Exopodite	0.122336537589858	0.370924395745092
Rkai_AdCL14	13.8	Stomach	0.448520982076374	0.308244294151545
Rkai_AdCL14	13.8	Oesophagus	0.0444202004461364	0.0626386981403819
Rkai_AdCL14	13.8	Hepatopancreas	4.20501676648962	2.2520787003659
Rkai_AdCL14	13.8	Intestine	0.161111752864882	0.368718626983079
Rkai_AdCL14	13.8	Branchiostegite	1.26219454006412	3.43598656397134
Rkai_AdCL14	13.8	Scaphognathite	0.369834941584032	0.77393334915735
Rkai_AdCL14	13.8	Exopodite	0.303660982229005	0.739873898665367
Rkai_AdCL16	15.8	Stomach	0.524306521610765	0.397203359386836
Rkai_AdCL16	15.8	Oesophagus	0.0337247165376856	0.0590417784949235
Rkai_AdCL16	15.8	Hepatopancreas	4.886801814098	2.69186947655168
Rkai_AdCL16	15.8	Intestine	0.115492181992709	0.387654043633802
Rkai_AdCL16	15.8	Branchiostegite	1.34451664468282	4.16460922377218
Rkai_AdCL16	15.8	Scaphognathite	0.488672908203432	1.17532347153632
Rkai_AdCL16	15.8	Exopodite	0.330807781255792	0.966034570439066
Rkai_AdKai	13.7	Stomach	0.912127809081692	0.455356802814118
Rkai_AdKai	13.7	Oesophagus	0.0507790445171392	0.0745567539007999
Rkai_AdKai	13.7	Hepatopancreas	2.92208454939095	1.57051897269912
Rkai_AdKai	13.7	Intestine	0.123116529519856	0.313852405704964
Rkai_AdKai	13.7	Branchiostegite	1.22225531080273	2.90190715128023
Rkai_AdKai	13.7	Scaphognathite	0.520627139698631	0.813556833309189
Rkai_AdKai	13.7	Exopodite	0.366097392564085	0.685231723804902
Rkai_JuvA	7.6	Stomach	0.146370952230779	0.236984170620936
Rkai_JuvA	7.6	Oesophagus	0.0163398101316818	0.0501666230826069
Rkai_JuvA	7.6	Hepatopancreas	22.8498581015652	8.5571898113685
Rkai_JuvA	7.6	Intestine	0.106202409521073	0.478450628504296
Rkai_JuvA	7.6	Branchiostegite	0.55619175349756	1.47538048769531
Rkai_JuvA	7.6	Scaphognathite	0.208999734118291	0.554645286297997
Rkai_JuvA	7.6	Exopodite	0.16310611063474	0.566709566979952
Rkai_JuvA_Ed	7.5	Stomach	0.221735268191157	0.248134482368952
Rkai_JuvA_Ed	7.5	Oesophagus	0.0211195890831254	0.0423420919502286
Rkai_JuvA_Ed	7.5	Hepatopancreas	13.662669326624	5.23641682040646
Rkai_JuvA_Ed	7.5	Intestine	0.111152337967991	0.39346678573686
Rkai_JuvA_Ed	7.5	Branchiostegite	0.507813985331583	1.46660088987033
Rkai_JuvA_Ed	7.5	Scaphognathite	0.194771260857842	0.47356581408084
Rkai_JuvA_Ed	7.5	Exopodite	0.130224816592237	0.41608494194297
Rkai_JuvA_Kai	6.9	Stomach	0.225020111901203	0.219700393162083
Rkai_JuvA_Kai	6.9	Oesophagus	0.0158176459448886	0.0315433316349629
Rkai_JuvA_Kai	6.9	Hepatopancreas	18.7617971168692	4.63447654895749
Rkai_JuvA_Kai	6.9	Intestine	0.199018150191636	0.451686266912272
Rkai_JuvA_Kai	6.9	Branchiostegite	0.523297980297975	1.30866265520106
Rkai_JuvA_Kai	6.9	Scaphognathite	0.217834650885479	0.400754763448504
Rkai_JuvA_Kai	6.9	Exopodite	0.14879008039848	0.321886420384255
Rkai_JuvB	8.4	Stomach	0.296446041216564	0.342461202912175
Rkai_JuvB	8.4	Oesophagus	0.0263197413355363	0.0772813277885219
Rkai_JuvB	8.4	Hepatopancreas	11.804993206922	5.51530477408764
Rkai_JuvB	8.4	Intestine	0.150006242245201	0.563968284619885
Rkai_JuvB	8.4	Branchiostegite	0.681511950817837	2.37788843302593
Rkai_JuvB	8.4	Scaphognathite	0.318757405053368	0.798594673744952
Rkai_JuvB	8.4	Exopodite	0.200468980079787	0.626894500270443
Rkai_JuvB_Ed	7.2	Stomach	0.763192721070544	0.539096649306318
Rkai_JuvB_Ed	7.2	Oesophagus	0.0204610734905887	0.0484296460179891
Rkai_JuvB_Ed	7.2	Hepatopancreas	6.33669298133136	4.10021751856503
Rkai_JuvB_Ed	7.2	Intestine	0.242710598484525	0.624343509340403
Rkai_JuvB_Ed	7.2	Branchiostegite	0.823739926215138	2.29237154459319
Rkai_JuvB_Ed	7.2	Scaphognathite	0.251906008520741	0.610943108816727
Rkai_JuvB_Ed	7.2	Exopodite	0.19902587943781	0.613263766430057
Rkai_JuvB_Kai	6.9	Stomach	0.739038822247271	0.378773071013724
Rkai_JuvB_Kai	6.9	Oesophagus	0.0534748226697594	0.062514297191556
Rkai_JuvB_Kai	6.9	Hepatopancreas	6.08604127545154	2.80267518144249
Rkai_JuvB_Kai	6.9	Intestine	0.325468614704835	0.497569537667061
Rkai_JuvB_Kai	6.9	Branchiostegite	1.24155585595136	2.05478549956301
Rkai_JuvB_Kai	6.9	Scaphognathite	0.378144261025465	0.610290645998735
Rkai_JuvB_Kai	6.9	Exopodite	0.275934703252188	0.565403398438641
Rkai_Sub	8.4	Stomach	0.656992173569031	0.470665289567994
Rkai_Sub	8.4	Oesophagus	0.0454398347319181	0.0899452765563836
Rkai_Sub	8.4	Hepatopancreas	5.50294534180156	3.05348462191579
Rkai_Sub	8.4	Intestine	0.154306820129607	0.448057653687403
Rkai_Sub	8.4	Branchiostegite	1.85695286848007	3.47945394353785
Rkai_Sub	8.4	Scaphognathite	0.401038020081822	0.840809648939821
Rkai_Sub	8.4	Exopodite	0.334241224477648	0.786129054814251
Rkai_SubEd	8.8	Stomach	0.699082829650039	0.347546923323621
Rkai_SubEd	8.8	Oesophagus	0.0419211703423045	0.0439130691745751
Rkai_SubEd	8.8	Hepatopancreas	7.73345678575828	2.98318780122204
Rkai_SubEd	8.8	Intestine	0.195941553030421	0.350134471691804
Rkai_SubEd	8.8	Branchiostegite	1.6420887021043	2.85287086607392
Rkai_SubEd	8.8	Scaphognathite	0.454263919742952	0.718989231266856
Rkai_SubEd	8.8	Exopodite	0.376361752303774	0.684903333885087
Rkai_SubKai	8.5	Stomach	0.698363926766413	0.347461438846874
Rkai_SubKai	8.5	Oesophagus	0.0419206879038338	0.0439470613844449
Rkai_SubKai	8.5	Hepatopancreas	7.67970214732215	2.9312778189219
Rkai_SubKai	8.5	Intestine	0.195914662102089	0.350405467199322
Rkai_SubKai	8.5	Branchiostegite	1.64200746043724	2.85507921513797
Rkai_SubKai	8.5	Scaphognathite	0.4542893612603	0.719545567533989
Rkai_SubKai	8.5	Exopodite	0.376325154704303	0.685433503565859
